# Diversity of stomatal and cuticular structures affect microbial colonization in temperate forest tree species

**DOI:** 10.64898/2025.12.01.691630

**Authors:** WX Schulze, ED Schulze, S Reiße, R Rischke, O Bouriaud, B Büdel, T Straub, E Pillai, B Tanunchai, W Purahong, S Simm, M Noll

**Affiliations:** Department of Plant Systems Biology, University of Hohenheim, 70599 Stuttgart, Germany; Max-Planck-Institute for Biogeochemistry, Jena, Germany; Core Facility Hohenheim, University of Hohenheim, 70599 Stuttgart, Germany; Department of Applied Natural Sciences and Health, Coburg University of Applied Sciences and Arts, Coburg, Germany; Stefan cel Mare University of Suceava, Suceava, Romania; RPTU Kaiserslautern, Department of Biology, Kaiserslautern, Germany; Department of Soil Science, Helmholtz Centre for Environmental Research, Halle, Germany

**Keywords:** Surface structural features, microscopic imaging, broad leaf, coniferous needle, stomata, microbiome

## Abstract

Throughout their life cycle, tree leaves are subject to colonization and degradation by microorganisms, including fungi, bacteria, and algae. These relationships co-evolved with chemical properties, leaf shape, and surface structures. Here we quantified leaf abaxial surface texture features based on variables extracted from scanning electron microscopic images, resulting in an abstract quantitative texture complexity score. This complexity score was used to test functional hypotheses such as growth habitat preferences and microbial colonization patterns. Here we show that the evolution of leaf surface texture complexity traits correlated with anatomical features such as stomatal density and leaf orientation and correlated with Ellenberg temperature habitat indicator. Furthermore, increasing leaf surface texture complexity was found to be negatively correlated with plant pathogen richness (broad-leaved species) or lichenization (conifers), suggesting protection effects. Moreover, we found a negative correlation of leaf surface texture complexity with fungal and bacterial specialists. Our results highlight leaf surface texture complexity as a key, previously underappreciated trait shaping microbial diversity and leaf-microbe interaction patterns. This opens promising avenues for future research on plant-microbe co-evolution, trait-based ecosystem modeling, and the potential use of surface traits in forest management and disease resistance strategies.
