## Supplementary Table S1 for "Diversity of stomatal and cuticular structures affect microbial colonization in temperate forest tree species"

### Sheet: Sheet1
Species	Location	density (stomata/mm2) av	density (stomata/mm2) s.d.	Pore length µm, av	Pore length µm, s.d.	number of images width >200	microbial communities based on Tanunchai 2021 Microbial Ecology. https://doi.org/10.1007/s00248-022-01973-2
Acer campestre	Rehungen	402	31	12.9	1.5	3
Acer platanoides	Rehungen	314	87	8.6	1.9	2
Acer pseudoplatanus	Hbg	181	10	14.1	5.7	16	x
Alnus glutinosa	Hbg	246	19	15.4	2.2	4
Betula pendula	Hbg	265	98	10.1	5.5	1
Carpinus betulus	Rehungen	198	42	9.4	2.3	3	x
Corylus avellana	Hbg	135	23	13.4	0.1	7
Fagus sylvatica	Rehungen	242	39	10.8	2.4	56	x
Fraxinus excelsior	Rehungen	328	96	15.9	3.2	5	x
Juglans regia	Rehungen	294	53	17.9	1.1	1
Malus sylvestris	Rehungen	395	125	20.6	2.8	3
Populus canadensis	Rehungen	162	23	17.8	2.7	2
Populus hybridis	Rehungen	158	65	25.7	0.2	2
Populus tremula	Hbg	136	57	13.6	6.7	4	x
Prunus avium	Rehungen	455	115	10.6	1.3	6	x
Pyrus achras	Rehungen	96	37	20.3	3.3	3
Quercus robur	Rehungen	360	19	9.6	0.9	46	x
Salix caprea	Rehungen	32	14	12.4	1.6	2
Sorbus aucuparia	Hbg	155	19	8.8	4.9	2
Tilia	Rehungen	169	40	15.7	2.1	2	x
Ulmus glabra	Rehungen	322	52	19.3	2.9	4
Abies alba	Keula	160	10	30.8	5.8	7
Larix decidua	Keula	30	11	25.3	11	9	x
Picea abies	Keula	114	29	22.6	2.7	6	x
Pinus sylvestris	Keula	154	29	11.3	3.7	6	x
Pseudotsuga douglasii	Keula	181	40	18.3	3.2	6	x
Taxus baccata	Keula	110	17	16.8	4.3	7
