## Supplementary Table S2 for "Diversity of stomatal and cuticular structures affect microbial colonization in temperate forest tree species"

### Sheet: Sheet1
Species	Samle location	Stomata Density (stomata/mm2) av	density (stomata/mm2) s.d.	Stomata Pore Length µm, av	pore length µm, s.d.	Leaf angle (°)	leaf angle s.d.	Dimorphism of stomata	Rooting depth Köstler et al 1968	Rootingtype Köstler	Max Stomatal conductance TRY-database	source stomatal conductance	Mycorrhiza Wang and Qiu 2006	Taxonomy	Ellenb. light	Ellenb. Temperature	Ellenb. Moisture	Ellenb. Reaction	Ellenb. Nutrition	species	complexity whole leaf median (20240515)	whole leaf complexity sd	complexity_stomata avg	ROI complexity_median (20240505)	ROI complexity_std (20240505)	ROI complexity_avg (20240505)	avg_size_stomata_mean	avg_size_stomata_std	compressed_size_per_pixel_mean	compressed_size_per_pixel_std	avg_grad_mean_mean	avg_grad_mean_std
Acer campestre	Rehungen	402	31	12.9	1.5	42.25	13.326	yes	140	heart-root	175	Try	AM+ECM+NM	Eurosidae II	5.7	x	x	7.3	5.4	Acer campestre	0.37499	0.160626	0.390602	0.378608	0.164812	0.414503	159.201	13.3164	0.000386	7.78644e-05	62.5971	4.83798
Acer platanoides	Rehungen	314	87	8.6	1.9	32.1667	14.1451		100	Senker	152	Try	AM+ECM+NM	Eurosidae II	4.7	5.8	5.6	6.5	6.3	Acer platanoides	0.613628	0.201312	0.570145	0.662988	0.21102	0.570021	166.745	11.7408	0.000352	2.18911e-05	53.5733	6.80555
Acer pseudoplatanus	Hbg	181	10	14.1	5.7	13.3	8.6862	yes	140	heart-root	257	Try	AM+ECM+NM	Eurosidae II	4.7	x	x	5.8	6.6	Acer pseudoplatanus	0.41014	0.156232	0.421452	0.337629	0.185997	0.402266	223.931	66.6476	0.000356	0.000132789	58.1404	4.35768
Alnus glutinosa	Hbg	246	19	15.4	2.2	25	5.65685	yes	180	heart-root	250	Try	AM+ECM	Eurosidae I	5.7	5.6	9.2	5.9	6.3	Alnus glutinosa	0.500347	0.150788	0.486629	0.458481	0.120636	0.46208	318.118	16.6596	0.000205	4.87763e-05	52.928	4.64188
Betula pendula	Hbg	265	98	10.1	5.5	56	31.57	yes	165	heart-root	329	Try	ECM+EEM	Eurosidae I	7.2	5	x	3.8	3.4	Betula pendula	0.247164	0.267086	0.313495	0.323893	0.225273	0.360332	389.216	31.9001	0.000251	0.000149609	61.1124	7.87459
Carpinus betulus	Rehungen	198	42	9.4	2.3	19	12.53	yes	150	Senkerwurzel	224	Try	ECM	Eurosidae I	4.4	5.9	5.4	5.5	5.3	Carpinus betulus	0.600664	0.115341	0.573001	0.550316	0.119959	0.559669	340.403	53.7139	0.000169	1.77092e-05	57.5564	3.09399
Corylus avellana	Hbg	135	23	13.4	0.1	18.5	4.03733	yes	100	heart-root	230	EDS&Küppers	ECM	Eurosidae I	x	x	5.6	5.9	x	Corylus avellana	0.198897	0.22675	0.287818	0.231594	0.205772	0.296725	308.656	53.9576	0.000267	8.3866e-05	63.5172	3.61653
Fagus sylvatica	Rehungen	242	39	10.8	2.4	22.25	13.4505	yes	110	heart-root	379	Try	ECM	Eurosidae I	x	x	5.5	5.7	x	Fagus sylvatica	0.353538	0.235532	0.366041	0.285769	0.22342	0.33201	318.65	36.3225	9.7e-05	5.64445e-05	40.4055	7.2336
Fraxinus excelsior	Rehungen	328	96	15.9	3.2			yes	110	heart-root	220	lemoine	AM+ECM	Asteridae	x	x	6.7	7.3	6.6	Fraxinus excelsior	0.686434	0.232412	0.651216	0.705356	0.252517	0.634234	297.817	38.5707	0.000211	4.41355e-05	64.4164	4.15613
Juglans regia	Rehungen	294	53	17.9	1.1	15			400		200	Momajezi	AM	Eurosidae I	6.1	x	5.3	7.1	6.3	Juglans regia	0.310171	0.088314	0.305486	0.292792	0.111603	0.286674	355.583	0	0.000149	0	51.8011	0
Malus sylvestris	Rehungen	395	125	20.6	2.8	19	0	yes	310		220	Tan	AM	Eurosidae I	6.9	5.5	x	6.4	x	Malus sylvestris	0.359943	0.15041	0.362758	0.379148	0.150566	0.373878	220.391	13.2773	0.000273	6.01801e-05	67.5607	4.31932
Populus canadensis	Rehungen	162	23	17.8	2.7	69		yes	140	Wurzelkranz				Eurosidae I						Populus canadensis	0.745737	0.152273	0.709583	0.7309	0.113597	0.719281	547.272	50.2477	0.000108	8.23791e-07	62.6966	1.48236
Populus hybridis	Rehungen	158	65	25.7	0.2	86	0							Eurosidae I						Populus hybridis	0.911799	0.075977	0.888009	0.925066	0.036107	0.906362	149.076	0	0.000414	0	81.0434	0
Populus tremula	Hbg	136	57	13.6	6.7	82	2.16025		110	Senker	300		AM+ECM	Eurosidae I	6.7	5.2	5.3	5	4.8	Populus tremula	0.795586	0.112902	0.770352	0.778052	0.083257	0.772973	246.703	26.8971	0.000278	7.19337e-05	68.3526	6.64768
Prunus avium	Rehungen	455	115	10.6	1.3			yes	60	heart-root	260	Orlovic	AM+ECM	Eurosidae I	x	x	5.3	6.6	5	Prunus avium	0.925959	0.192253	0.8524	0.930159	0.107894	0.898922	212.709	34.0328	0.000295	7.72189e-05	67.5643	2.43761
Pyrus achras	Rehungen	96	37	20.3	3.3	49	15.5563				320	Dbara	AM	Eurosidae I	6.8	7.7	5	4	3.3	Pyrus achras	0.962536	0.034137	0.953371	0.967356	0.033356	0.955848	418.587	43.8457	0.000174	3.72655e-05	76.1492	2.27625
Quercus robur	Rehungen	360	19	9.6	0.9				130	tap-root	362	Try	ECM	Eurosidae I	6.9	x	5.7	5	x	Quercus robur	0.66884	0.224375	0.599963	0.709986	0.209764	0.651576	447.631	32.7719	0.000147	0.000126721	65.591	5.02414
Salix caprea	Rehungen	32	14	12.4	1.6	25	7.07107				200	Aasamaa	AM+ECM	Eurosidae I	7.2	5.1	x	6.4	5.6	Salix caprea	0.611776	0.242061	0.529947	0.593919	0.132589	0.593324	413.302	89.9482	0.000148	3.47586e-05	63.2108	8.22939
Sorbus aucuparia	Hbg	155	19	8.8	4.9			yes	20	Senker	210	Durcovic	AM+ECM+NM	Eurosidae I	6.4	x	5.8	x	3.6	Sorbus aucuparia	0.847558	0.065307	0.838426	0.854993	0.081355	0.823698	245.835	3.0183	0.000222	1.08628e-05	68.4172	2.05104
Tilia	Rehungen	169	40	15.7	2.1	26.375	17.085		130	heart-root	200	Aasmaa	ECM	Euasteridae II	x	5.9	5.1	7.3	6.3	Tilia	0.346284	0.16664	0.357629	0.426223	0.19864	0.386917	294.879	11.1735	0.000294	5.73619e-05	70.9233	0.497956
Ulmus glabra	Rehungen	322	52	19.3	2.9	23	4.24264		170	tap-root	100	Thomas, Durcovic	AM	Eurosidae I	4.7	x	6.4	6.7	6.6	Ulmus glabra	0.136469	0.31029	0.302338	0.243093	0.294986	0.358656	430.476	69.0808	0.000132	7.88413e-05	45.9853	7.82052
Abies alba	Keula	160	10	30.8	5.8				150	tap-root	120	Try	ECM	Coniferopsida	x	4.7	6.1	5.3	5.5	Abies alba	0.373447	0.159594	0.369709	0.288239	0.15352	0.31069	953.599	64.8739	8.4e-05	2.18778e-05	47.9564	2.04343
Larix decidua	Keula	30	11	25.3	11				200	heart-root	250	Try	EM	Coniferopsida	7.7	3.2	4.3	5	3.4	Larix decidua	0.054672	0.079396	0.083853	0.02647	0.042633	0.043454	472.264	169.436	0.000205	5.05909e-05	42.2245	11.0484
Picea abies	Keula	114	29	22.6	2.7				180	senker	289	Try	ECM+EEM	Coniferopsida	5.6	3.4	5.8	3.8	4.2	Picea abies	0.176171	0.161555	0.210457	0.116376	0.075929	0.122843	1390.85	101.869	3.8e-05	8.27952e-06	43.0309	2.83823
Pinus sylvestris	Keula	154	29	11.3	3.7				200	tap-root	200	Hentschel	EM	Coniferopsida	7.2	x	5.2	3.8	2	Pinus sylvestris	0.432479	0.236002	0.432667	0.411638	0.25012	0.455363	632.155	124.231	0.000126	9.37589e-05	49.0744	6.55957
Pseudotsuga menziesii	Keula	181	40	18.3	3.2				170	heart-root	169	Try	ECM	Coniferopsida						Pseudotsuga menziesii	0.593526	0.183715	0.572705	0.56004	0.137648	0.533901	837.609	426.97	9.2e-05	4.7e-05	50.8166	1.5345
Taxus baccata	Keula	110	17	16.8	4.3				160		201	Try	AM	Coniferopsida	x	x	x	7.1	4.7	Taxus baccata	0.290069	0.117591	0.299951	0.265705	0.1145	0.273799	946.982	73.0725	8.5e-05	2.6e-05	52.5463	2.60752
