## Supplementary Table S4 for "Diversity of stomatal and cuticular structures affect microbial colonization in temperate forest tree species"

### Sheet: Species fluxes
site	Ftype	Management	Tree.species	startyear	endyear	Biomass_gDMm2	NEE	NEE_UNC	RECO	RECO_SE	GPP	GPP_SE	LAI	complexity whole leaf median (20240515)	whole leaf complexity sd	complexity_stomata avg
AU-Cum	broadleaved	unman.	Eucalyptus moluccana	2012	2014	28000	-216.078	107.068	1093.56	14.2668	1352.95	14.6998	1.75
AU-Wac	broadleaved	unman.	Eucalyptus regnans	2005	2008	160000	-1515.64	55.3009	929.082	26.4075	1915.97	14.596	5.15
CA-TPD	broadleaved	man.	Quercus alba	2012	2014	19000	-298.604	31.8545	1084.48	12.8901	1423.3	8.36469	5.41
CN-Din	broadleaved	unman.	Cryptocarya concinna Hance	2003	2005	9100	-519.959	12.6461	1288.82	17.8474	1600.52	9.12447	4
DK-Sor	broadleaved	man.	Fagus sylvatica L.	1996	2014	8315	-209.945	16.6311	1766.46	9.34483	1977.75	5.32301	5	0.353538	0.235532	0.366041
FR-Fon	broadleaved	man.	Quercus petrea	2005	2014	13200	-631.404	25.987	1037.66	10.0288	1671.21	6.62296	5.1
JP-MBF	broadleaved	unman.	Betula ermanii	2004	2005	8800	-420.543	39.8894	857.5	21.4709	1067.07	18.4668	4.22	0.247164	0.267086	0.313495
US-Ha1	broadleaved	unman.	Quercus rubra L.	1991	2012	25208	-211.662	55.9662	1279.53	26.7603	1519.88	12.287	5.1
US-MMS	broadleaved	man.	Acer saccharum Marsh.	1999	2014	23222	-424.188	19.2477	1259.88	20.506	1657.1	11.3574	4.9
US-Oho	broadleaved	unman.	Quercus	2004	2013	9600	-832.546	25.5112	1004.26	16.4205	1775.64	8.20214	5.22	0.66884	0.224375	0.599963
US-PFa	broadleaved	man.	Populus tremuloides Michx.	1996	2014	8574	-9.39898	18.0577	805.901	9.78153	912.805	6.38938	3.74	0.795586	0.112902	0.770352
US-UMB	broadleaved	unman.	Populus grandidentata Michx.	2000	2014	15332	-268.877	10.2102	1073.97	5.69399	1326.78	3.32124	3.68	0.911799	0.075977	0.888009
US-UMd	broadleaved	man.	Populus grandidentata Michx.	2007	2014	12148	-400.843	14.2525	1071.8	8.1456	1482.47	5.8505	3.49	0.911799	0.075977	0.888009
CA-TP1	conifer	man.	Pinus strobus	2003	2014	967.7	-26.7785	69.1068	921.973	47.0307	983.079	23.1411	0.45
CA-TP3	conifer	man.	Pinus strobus	2003	2014	11102	-469.097	39.4263	1130.45	18.7372	1555.34	12.4906	5.9
CA-TP4	conifer	man.	Pinus strobus	2002	2014	22577.7	-91.0422	33.2218	1133	12.8922	1376.24	6.42948	8
CZ-BK1	conifer	man.	Picea abies L.	2004	2014	16900	-837.639	20.6394	941.214	18.36	1959.18	10.1673	3.6	0.176171	0.161555	0.210457
NL-Loo	conifer	man.	Pinus sylvestris L.	1996	2014	9226	-411.946	23.2541	1402.47	8.89512	1743.36	4.57597	1.9	0.432479	0.236002	0.432667
BE-Bra	mixed	man.	Pinus sylvestris L.	1999	2014	18880	-113.89	18.5631	1456.14	5.68155	1506.75	3.37963	1.9	0.432479	0.236002	0.432667
BE-Vie	mixed	man.	Fagus sylvatica L.	1996	2014	31700	-499.955	15.8153	1328.69	13.1516	1843.45	8.28181	5.1	0.353538	0.235532	0.366041
CH-Lae	mixed	man.	Fagus sylvatica L.	2004	2014	35640	-708.48	224.2	1593.23	75.8624	2016.5	31.2713	4.1	0.353538	0.235532	0.366041
CN-Cha	mixed	unman.	Pinus koraiensis Siebold. Zucc.	2003	2005	19000	-267.605	18.602	1061.29	8.86551	1428.3	5.33017	5.8
IT-La2	mixed	man.	Abies alba L.	2000	2002	18000	-1355.31	84.7713	1175.03	34.3165	2216.72	30.5837	4.15	0.373447	0.159594	0.369709
IT-Lav	mixed	man.	Abies alba L.	2003	2014	14900	-1843.64	16.0799	941.184	15.5988	2458.15	9.13338	8.1	0.373447	0.159594	0.369709
US-Syv	mixed	unman.	Acer saccharum Marsh.	2001	2014	25400	-22.4374	34.5003	1048.82	13.9507	1255.01	11.0415	4.02

### Sheet: multiple regression complexity
SUMMARY OUTPUT
Regression Statistics
Multiple R	0.904527
R Square	0.818169
Adjusted R Square	0.454506
Standard Error	0.181952
Observations	13
ANOVA
	df	SS	MS	F	Significance F
Regression	8	0.595865	0.0744831	2.2498	0.225992
Residual	4	0.132426	0.0331065
Total	12	0.728291
	Coefficients	Standard Error	t Stat	P-value	Lower 95%	Upper 95%	Lower 95.0%	Upper 95.0%
Intercept	1.25809	0.346047	3.63561	0.0220501	0.297311	2.21887	0.297311	2.21887
Biomass_gDMm2	-2.97658e-07	8.62093e-06	-0.0345274	0.974111	-2.42332e-05	2.36379e-05	-2.42332e-05	2.36379e-05
NEE	0.00117436	0.000693052	1.69448	0.165423	-0.000749861	0.00309858	-0.000749861	0.00309858
NEE_UNC	0.0371252	0.0117218	3.16718	0.0339495	0.00458012	0.0696702	0.00458012	0.0696702
RECO	-0.00200514	0.000852905	-2.35096	0.0784334	-0.00437318	0.000362902	-0.00437318	0.000362902
GPP	0.00134039	0.00080344	1.66832	0.170578	-0.000890315	0.0035711	-0.000890315	0.0035711
LAI	0.134557	0.0653084	2.06033	0.108412	-0.0467683	0.315882	-0.0467683	0.315882
RESIDUAL OUTPUT
Observation	Predicted complexity whole leaf median (20240515)	Residuals
1	0.3862	-0.0326616
2	0.249048	-0.00188355
3	0.483423	0.185417
4	0.965886	-0.1703
5	0.815134	0.0966651
6	0.744341	0.167458
7	0.24725	-0.0710786
8	0.436337	-0.00385822
9	0.543771	-0.111292
10	0.312902	0.0406358
11	0.356088	-0.00254973
12	0.363345	0.0101016
13	0.480101	-0.106654
